# Microclimate buffering varies across forest types during an extreme heat event

**DOI:** 10.1101/2023.10.02.560390

**Authors:** Aji John, Kavya Pradhan, Michael J. Case, Ailene K. Ettinger, Janneke Hille Ris Lambers

## Abstract

Increasing temperatures and extreme heat episodes have become more common with climate change. While forests are known to be buffered from increasing temperatures compared to non-forested areas, whether this buffering is maintained under extreme temperature events, how such events influence forests, and how forest organisms respond to extreme heat is relatively unknown. Here we assess the effects of an extreme heat event (the Pacific Northwest (PNW) heatdome in June 2021) on forest microclimates, forests, and the organisms living within them. We first asked how the PNW heatdome affected microclimates in forests with differing canopy cover (including non-forests) and found that the buffering capacity of forests is greater under denser canopies, even under extreme heat events. We then combined this information with organismal temperature tolerance curves for 12 relevant species and found that canopy buffering can minimize the negative impacts of even extreme heat events on understory organisms, with greater canopy density providing greater microclimate moderation. Finally, we analyzed seasonal NDVI trends in recent years, and found signs of canopy stress following the extreme 2021 heat event. In all, this suggests that although forest canopies may buffer the negative effects of extreme heat events on understory organisms, a greater frequency of extreme heat events may threaten this capacity by damaging forest canopies.
