## Supplement C for "Microclimate buffering varies across forest types during an extreme heat event"

### Sheet: Sheet1
Genus	Species	Genus_Species	Common_Name	Ctmax	WA_Status	Source for CTMax
Plethodon	Dunni	Plethodon dunni	Dunn‚Äôs Salamander	31.5	Candidates	https://www.jstor.org/stable/pdf/1932171.pdf?refreqid=excelsior%3A6a384348fe77ef8a09e15da7ff842c4f&ab_segments=&origin=&acceptTC=1
Bufo	Boreas	Bufo boreas	Western Toad	38	Candidates	https://www.sciencedirect.com/science/article/pii/0010406X68909614?ref=pdf_download&fr=RR-2&rr=788134f11ee8c741
Strix	Occidentalis	Strix occidentalis caurina	Northern Spotted Owl	25.2	Endangered	https://www.jstor.org/stable/4163356
Bombus	Sylvicola	Bombus sylvicola	Forest bumble bee	33.8		https://www.sciencedirect.com/science/article/pii/S0306456516300389?via%3Dihub
Bombus	Bifarius	Bombus bifarius	Two form bumble bee	33.8		https://www.sciencedirect.com/science/article/pii/S0306456516300389?via%3Dihub
Odocoileus	Hemionus	Odocoileus hemionus columbianus	Black tailed deer	27		https://cdnsciencepub.com/doi/abs/10.1139/z88-367?casa_token=QMbV_-DWjg4AAAAA:c6aIOPAptqBY5jaPjNVgi7_z0QKBu4R9TDoDMrBRpqmqC_XZJ8z0x5bsjFoLASk-Fvc088qR3Xggrg
Rhyacotriton	Variegatus	Rhyacotriton variegatus	Southern torrent salamander	27.9		https://www.researchgate.net/profile/R-Bury-2/publication/228504011_Low_thermal_tolerances_of_stream_amphibians_in_the_Pacific_Northwest_Implications_for_riparian_and_forest_management/links/5a330a580f7e9b2a28b3fcc2/Low-thermal-tolerances-of-stream-amphibians-in-the-Pacific-Northwest-Implications-for-riparian-and-forest-management.pdf
Ambystoma	Macrodactylum	Ambystoma macrodactylum	Long toed salamander	33.75		https://www.jstor.org/stable/pdf/1563592.pdf?refreqid=excelsior%3Ad968957db5297da30f0b4c9635ea773b&ab_segments=&origin=
